# Breaking antimicrobial resistance by disrupting extracytoplasmic protein folding

**DOI:** 10.1101/2021.08.27.457985

**Authors:** R. Christopher D. Furniss, Nikol Kadeřábková, Declan Barker, Patricia Bernal, Evgenia Maslova, Amanda A.A. Antwi, Helen E. McNeil, Hannah L. Pugh, Laurent Dortet, Jessica M.A. Blair, Gerald Larrouy-Maumus, Ronan R. McCarthy, Diego Gonzalez, Despoina A.I. Mavridou

## Abstract

Antimicrobial resistance in Gram-negative bacteria is one of the greatest threats to global health. New antibacterial strategies are urgently needed, and the development of antibiotic adjuvants that either neutralize resistance proteins or compromise the integrity of the cell envelope is of ever-growing interest. Most available adjuvants are only effective against specific resistance proteins. Here we demonstrate that disruption of cell envelope protein homeostasis simultaneously compromises several classes of resistance determinants. In particular, we find that impairing DsbA-mediated disulfide bond formation incapacitates diverse β-lactamases and destabilizes mobile colistin resistance enzymes. Furthermore, we show that chemical inhibition of DsbA sensitizes multidrug-resistant clinical isolates to existing antibiotics and that the absence of DsbA, in combination with antibiotic treatment, substantially increases the survival of *Galleria mellonella* larvae infected with multidrug-resistant *Pseudomonas aeruginosa*. This work lays the foundation for the development of novel antibiotic adjuvants that function as broad-acting resistance breakers.

**IMPACT STATEMENT:** Disruption of disulfide bond formation sensitizes resistant Gram-negative bacteria expressing β-lactamases and mobile colistin resistance enzymes to currently available antibiotics.
