## Supplementary Table 2 for "Breaking antimicrobial resistance by disrupting extracytoplasmic protein folding"

### Sheet: Figures 1B and FS2 - MIC values
	MC1000 pDM1	MC1000 dsbA pDM1	MC1000 pDM1-blaL2-1	MC1000 dsbA pDM1-blaL2-1	MC1000 pDM1-blaGES-1	MC1000 dsbA pDM1-blaGES-1	MC1000 pDM1-blaSHV-27	MC1000 dsbA pDM1-blaSHV-27	MC1000 pDM1-blaOXA-4	MC1000 dsbA pDM1-blaOXA-4	MC1000 pDM1-blaOXA-10	MC1000 dsbA pDM1-blaOXA-10	MC1000 pDM1-blaOXA-198	MC1000 dsbA pDM1-blaOXA-198	MC1000 pDM1-blaFRI-1	MC1000 dsbA pDM1-blaFRI-1	MC1000 pDM1-blaL1-1	MC1000 dsbA pDM1-blaL1-1	MC1000 pDM1-blaKPC-3	MC1000 dsbA pDM1-blaKPC-3	MC1000 pDM1-blaSME-1	MC1000 dsbA pDM1-blaSME-1	MC1000 pDM1-blaGES-2	MC1000 dsbA pDM1-blaGES-2	MC1000 pDM1-blaGES-11	MC1000 dsbA pDM1-blaGES-11	MC1000 pDM1-blaKPC-2	MC1000 dsbA pDM1-blaKPC-2
Amoxicillin	4	4			256	128											256	16					256	32	256	128
	6	6			256	32											256	16					256	24	256	32
	6	6			256	96											256	96					256	32	256	96
Ampicillin			2000	2000			16000	16000	1000	250	8000	2000	4000	1000	4000	1000			4000	1000	4000	1000					4000	2000
			2000	2000			16000	16000	1000	250	8000	2000	4000	1000	4000	250			4000	1000	4000	1000					4000	1000
			2000	2000			16000	16000	1000	250	8000	2000	4000	1000	4000	250			4000	1000	4000	1000					4000	2000
Cefuroxime	4	4					8	8	24	4	256	16	12	6
	4	4					8	8	16	6	256	24	12	4
	4	4					8	8	16	4	256	32	12	4
Ceftazidime	0.25	0.19	12	8	8	1									1	0.38	128	0.38	256	6	2	1	1.5	0.5	96	4	12	1.5
	0.25	0.25	8	8	4	0.38									1	0.25	48	0.75	256	4	3	0.75	1	0.19	256	2	24	0.75
	0.25	0.25	16	12	6	2									1	0.38	48	2	256	16	4	1.5	2	0.5	128	4	16	3
Imipenem	0.19	0.19	0.38	0.25									32	3	1	0.25	1.5	0.19	6	1.5	24	4			0.25	0.125	3	1.5
	0.19	0.19	0.25	0.25									32	2	1.5	0.25	1	0.25	24	2	32	12			0.38	0.125	8	2
	0.19	0.19	0.25	0.25									32	4	2	0.38	0.75	0.19	12	2	16	6			0.25	0.094	4	2
Aztreonam	0.094	0.094	500	500							4	1			192	16			256	24	2000	250			4	0.5	192	26
	0.094	0.125	500	1000							6	1			256	12			256	24	2000	250			4	0.38	256	8
	0.125	0.125	500	500							4	0.75			256	16			256	48	2000	250			2	0.38	256	24
Gentamicin	0.38	0.38	0.38	0.5	0.38	0.38	0.38	0.5	0.25	0.5	0.5	0.75	0.19	0.38	0.38	0.38	0.125	0.19	0.38	0.5	0.38	0.38	0.38	0.38	0.75	0.75	0.38	0.5
	0.125	0.38	0.25	0.38	0.25	0.25	0.19	0.38	0.5	0.75	1	1	0.75	1	0.25	0.25	0.38	0.5	0.19	0.38	0.19	0.38	0.25	0.38	1.5	1	0.18	0.38
	0.75	0.75	0.75	1	1	0.5	0.75	0.75	1	1	0.75	1	1	1	0.38	0.25	0.17	1	1	1	0.38	0.5	1	1	0.25	0.125	0.75	1
																				\

### Sheet: Figure 5B - MIC values
	MC1000 pDM1 + DMSO	MC1000 pDM1 + DSB system inhibition	MC1000 pDM1-blaL2-1 + DMSO	MC1000 pDM1-blaL2-1 + DSB system inhibition	MC1000 pDM1-blaGES-1 + DMSO	MC1000 pDM1-blaGES-1 + DSB system inhibition	MC1000 pDM1-blaOXA-4 + DMSO	MC1000 pDM1-blaOXA-4 + DSB system inhibition	MC1000 pDM1-blaOXA-10 + DMSO	MC1000 pDM1-blaOXA-10 + DSB system inhibition	MC1000 pDM1-blaOXA-198 + DMSO	MC1000 pDM1-blaOXA-198 + DSB system inhibition	MC1000 pDM1-blaFRI-1 + DMSO	MC1000 pDM1-blaFRI-1 + DSB system inhibition	MC1000 pDM1-blaL1-1 + DMSO	MC1000 pDM1-blaL1-1 + DSB system inhibition	MC1000 pDM1-blaKPC-3 + DMSO	MC1000 pDM1-blaKPC-3 + DSB system inhibition
Cefuroxime							16	12	12	1	12	6
							12	2	24	2	16	6
Ceftazidime	0.094	0.19	2	3	1.5	0.19
	0.094	0.064	2	1.5	0.5	0.125
Imipenem	0.25	0.19											1.5	0.25	32	8	24	0.38
	0.19	0.19											3	0.5	16	6	12	0.75
Gentamicin	1.5	1.5	1	1	1.5	1.5	2	1.5	1.5	1.5	1.5	1.5	1.5	1	1.5	1.5	1	1
	1	1	1.5	1.5	1	1	2	1.5	2	1.5	1.5	1.5	1	1	1.5	1.5	1	1
